# Phage genome cleavage enables resuscitation from Cas13-induced bacterial dormancy

**DOI:** 10.1101/2022.07.05.498905

**Authors:** Madison C Williams, Alexandra E Reker, Shally R Margolis, Jingqiu Liao, Martin Wiedmann, Enrique R. Rojas, Alexander J Meeske

**Affiliations:** Department of Microbiology, University of Washington, Seattle, WA 98109, USA; Department of Civil and Environmental Engineering, Virginia Tech, Blacksburg, VA 24060, USA; Department of Food Science, Cornell University, Ithaca, NY, 10065, USA; Graduate Field of Microbiology, Cornell University, Ithaca, NY, 10065, USA; Department of Biology, New York University, New York, NY 10003, USA

**Keywords:** Cas13, restriction-modification, CRISPR, phage, dormancy

## Abstract

CRISPR-Cas systems provide their prokaryotic hosts with sequence-specific immunity to foreign genetic elements, including bacteriophages and plasmids. While most interfere with phage infection though cleavage of viral DNA, type VI CRISPR systems use the RNA-guided nuclease Cas13 to recognize mRNA targets. Upon engaging with target RNA, Cas13 cleaves both phage and host transcripts nonspecifically, leading to a state of cell dormancy that is incompatible with phage propagation. However, whether and how infected cells recover from dormancy is not clear. Here we show that type VI CRISPR systems frequently co-occur with DNA-cleaving restriction modification (RM) systems. Using genetics and microscopy, we show that Cas13 and RM systems synergize in anti-phage defense in the natural type VI CRISPR host *Listeria seeligeri*. Cleavage of the phage genome by RM removes the source of phage transcripts, enabling cells to recover from Cas13-induced cellular dormancy. We find that Cas13 and RM systems operating simultaneously eliminate phage DNA and neutralize infection more effectively than either defense alone. Thus, cells harboring both defense systems exhibit robust anti-phage immunity and survive infection. Our work therefore reveals that type VI CRISPR immunity is cell-autonomous and non-abortive, if paired with RM or similar DNA-targeting defenses. The ability of an abortive response to be resolved by the actions of another anti-phage defense has implications for the roles of diverse host-directed immune systems in bacteria.
