## Supplementary material for "Phage genome cleavage enables resuscitation from Cas13-induced bacterial dormancy": Table S1

### Sheet: Strain List
Species	Strain	Alias	Genotype	Origin
L. seeligeri	LS1	SLCC3954	wild type	ATCC
L. seeligeri	LS2	RR4	wild type	Lemaitre, et al. 2015 AEM
L. seeligeri	LS3	FSL N1-067	wild type	FSL, Cornell
L. seeligeri	LS4	FSL H6-011	wild type	FSL, Cornell
L. seeligeri	LS5	FSL H6-169	wild type	FSL, Cornell
L. seeligeri	LS6	ATCC 51334	wild type	ATCC
L. seeligeri	LS7	ATCC 51335	wild type	ATCC
L. seeligeri	LS8	FSL S4-0171	wild type	FSL, Cornell
L. seeligeri	LS9	FSL B8-0099	wild type	FSL, Cornell
L. seeligeri	LS10	FSL C7-0024	wild type	FSL, Cornell
L. seeligeri	LS11	FSL S10-0305	wild type	FSL, Cornell
L. seeligeri	LS12	FSL B8-0287	wild type	FSL, Cornell
L. seeligeri	LS13	FSL C7-0049	wild type	FSL, Cornell
L. seeligeri	LS14	FSL H6-0007	wild type	FSL, Cornell
L. seeligeri	LS15	FSL C7-0030	wild type	FSL, Cornell
L. seeligeri	LS16	FSL S4-0116	wild type	FSL, Cornell
L. seeligeri	LS17	FSL S10-0823	wild type	FSL, Cornell
L. seeligeri	LS18	FSL B8-0050	wild type	FSL, Cornell
L. seeligeri	LS19	FSL C7-0481	wild type	FSL, Cornell
L. seeligeri	LS20	FSL T4-0118	wild type	FSL, Cornell
L. seeligeri	LS21	FSL S4-0037	wild type	FSL, Cornell
L. seeligeri	LS22	FSL C7-0115	wild type	FSL, Cornell
L. seeligeri	LS23	FSL S4-0039	wild type	FSL, Cornell
L. seeligeri	LS24	FSL S10-1784	wild type	FSL, Cornell
L. seeligeri	LS25	FSL B8-0253	wild type	FSL, Cornell
L. seeligeri	LS26	FSL C7-0156	wild type	FSL, Cornell
L. seeligeri	LS27	FSL S10-0300	wild type	FSL, Cornell
L. seeligeri	LS28	FSL C7-0082	wild type	FSL, Cornell
L. seeligeri	LS29	FSL L5-0045	wild type	FSL, Cornell
L. seeligeri	LS30	FSL S10-0030	wild type	FSL, Cornell
L. seeligeri	LS31	FSL F6-1136	wild type	FSL, Cornell
L. seeligeri	LS32	FSL L5-0086	wild type	FSL, Cornell
L. seeligeri	LS33	FSL S10-1611	wild type	FSL, Cornell
L. seeligeri	LS34	FSL R9-8498	wild type	FSL, Cornell
L. seeligeri	LS35	FSL C7-0251	wild type	FSL, Cornell
L. seeligeri	LS36	FSL M6-0039	wild type	FSL, Cornell
L. seeligeri	LS37	FSL S10-2970	wild type	FSL, Cornell
L. seeligeri	LS38	FSL C7-0134	wild type	FSL, Cornell
L. seeligeri	LS39	FSL C7-0462	wild type	FSL, Cornell
L. seeligeri	LS40	FSL S10-1769	wild type	FSL, Cornell
L. seeligeri	LS41	FSL H6-0027	wild type	FSL, Cornell
L. seeligeri	LS42	FSL R8-6874	wild type	FSL, Cornell
L. seeligeri	LS43	FSL S4-0544	wild type	FSL, Cornell
L. seeligeri	LS44	FSL S4-0616	wild type	FSL, Cornell
L. seeligeri	LS45	FSL S4-0939	wild type	FSL, Cornell
L. seeligeri	LS46	FSL C7-0218	wild type	FSL, Cornell
L. seeligeri	LS47	FSL C7-0499	wild type	FSL, Cornell
L. seeligeri	LS48	FSL S6-0001	wild type	FSL, Cornell
L. seeligeri	LS49	FSL L5-0058	wild type	FSL, Cornell
L. seeligeri	LS50	FSL A5-0405	wild type	FSL, Cornell
L. seeligeri	LS51	FSL C7-0081	wild type	FSL, Cornell
L. seeligeri	LS52	FSL L5-0018	wild type	FSL, Cornell
L. seeligeri	LS53	FSL R2-0626	wild type	FSL, Cornell
L. seeligeri	LS54	FSL R8-7055	wild type	FSL, Cornell
L. seeligeri	LS55	FSL C7-0498	wild type	FSL, Cornell
L. seeligeri	LS56	FSL R9-4405	wild type	FSL, Cornell
L. seeligeri	LS57	FSL S10-0788	wild type	FSL, Cornell
L. seeligeri	LS58	FSL C7-0167	wild type	FSL, Cornell
L. seeligeri	LS59	FSL M6-0259	wild type	FSL, Cornell
L. seeligeri	LS60	FSL S10-0889	wild type	FSL, Cornell
L. seeligeri	LS61	FSL B8-0378	wild type	FSL, Cornell
L. seeligeri	LS62	N/A	wild type	FSL, Cornell
L. seeligeri	LS1	N/A	∆CRISPR	Meeske, et al. 2020 Science
L. seeligeri	LS1	N/A	∆RM1, ∆CRISPR	This Study
L. seeligeri	LS1	N/A	∆RM2, ∆CRISPR	This Study
L. seeligeri	LS1	N/A	∆RM1, ∆RM2, ∆CRISPR	Meeske, et al. 2020 Science
E. coli	SM10	N/A	thi thr leu tonA lacY supE recA::RP4-2-Tc::Mu Km λpir	Simon, et al. 1983 Bio-Technol.
E. coli	S-17-1 λpir	N/A	RP4-2(Km::Tn7,Tc::Mu-1), pro-82, λpir, recA1, endA1, thiE1, hsdR17, creC510	Simon, et al. 1983 Bio-Technol.
E. coli	b2163	N/A	dapA::erm-pir116 RP4-2-Tc::Mu Km	Demarre, et al. 2005 Res. Microbiol.

### Sheet: Phage list
Phage	Host	Genotype	Origin
fLS59	L. seeligeri LS1	wild type	Meeske et al., 2020 Science
fEGDe	L. seeligeri LS1	wild type	This Study, induced from L. monocytogenes EGDe
U153	L. seeligeri LS1	wild type	Loessner et al., 2000 Mol. Microbiol
A118	L. seeligeri LS1	wild type	Loessner et al., 2000 Mol. Microbiol
fLS46	L. seeligeri LS1	wild type	Meeske et al., 2020 Science
fLS59	L. seeligeri LS1	acc:tetOx60	This study, pAM542-recombinant escaper of Cas9 targeting with pAM545

### Sheet: Plasmid list
Plasmid	Description	Source	Construction Notes
pAM8	E. coli-Listeria shuttle vector (cat)	Meeske, et al. 2018 Mol Cell	N/A
pAM326	E. coli-Listeria shuttle vector (kan)	Meeske, et al. 2020 Science	N/A
pPL2e	Listeria integrating vector (erm)	Lauer, et al. 2002 J Bacteriol.	N/A
pAM215	lacZ suicide vector (cat)	Meeske, et al. 2019 Nature	N/A
pAM305	Type VI RSR in pPL2e with BsaI sites for spacer cloning	Meeske, et al. 2020 Science	N/A
pAM303	allelic exchange template for RM1 deletion in LS1	This Study	Gibson assembly of BamHI/EagI-digested pAM215 with RM1 upstream (oAM354/355) and RM1 downstream (oAM356/357)
pAM304	allelic exchange template for RM2 deletion in LS2	This Study	Gibson assembly of BamHI/EagI-digested pAM215 with RM2 upstream (oAM358/359) and RM1 downstream (oAM360/361)
pAM308	spcE targeting A118 in pAM305	Meeske, et al. 2020 Science	N/A
pAM365	spcE targeting fLS59 in pAM305	Meeske, et al. 2020 Science	N/A
pAM542	repair template for acc::tetOx60 mutation in fLS59	This Study	Gibson assembly of HindIII/EagI digested pAM326, acc upstream (oAM1579/1580), tetOx60 fragment (SpeI-NheI digest of pWX570) and acc downstream (oAM1582/1583)
pAM307	type II CRISPR system (S. pyogenes) in pAM8 with SapI sites for spacer cloning	Meeske, et al. 2019 Nature	N/A
pAM545	SpyCas9 targeting acc region of fLS59	This Study	Ligation of SapI-digested pAM307 and annealed oAM1596/1597
pAM538	tetR-mCherry kan	This Study	Gibson assembly of HindIII/EagI digested pAM326 and tetR-mCherry fragment (oAM1577/1578 amplified from pWX510)
pWX570	yycR::tetOx120 erm	Wang, et al. 2014 Curr. Biol	N/A
pWX510	ycgO::PftsW-tetR-mCherry phleo	Wang, et al. 2014 Curr. Biol	N/A

### Sheet: Primer list
Primer	Sequence
oAM354	AAGACGTAGCCCAGCGCGTCgtgaagtctaaagagagagaattattaaat
oAM355	acttatctctatctaaacaagcacatgtcatct
oAM356	gtgcttgtttagatagagataagtaaagctttaacgag
oAM357	GCGACCACACCCGTCCTGTGtgcagataagcatttatcgct
oAM358	AAGACGTAGCCCAGCGCGTCtcgtatgcaactgtatctaaacg
oAM359	gaggtaatgtgactgtatagtataaccattagtggaatcg
oAM360	gttatactatacagtcacattacctcttttacgttta
oAM361	GCGACCACACCCGTCCTGTGgttggccaacctggagc
oAM734	/Cy3/gcagagaagcttaactaccg
oAM1121	TTACTAACAGAAGTATTTGATCGTTACGAAAAAA
oAM1122	AAACTTTTTTCGTAACGATCAAATACTTCTGTTA
oAM1577	ctataattatactaattttActaaatgataaaactcaaacttattaacagtttg
oAM1578	tgaggggacaggcgagagGCTTActtgtacagctcgtccatg
oAM1579	ctataattatactaattttAgctttttctgtggcttgc
oAM1580	TCACTGATAGGACCtCCCTGcGctaacctcaacgttagggct
oAM1582	ggggacaggcgagagGCttcgtcggaattagaagaagtctta
oAM1583	GGAGACTCTAGCATTGCAAttgctacgctacagataactattatg
oAM1596	aaacaacctcaacgttagggctttttttatgcaa
oAM1597	aacttgcataaaaaaagccctaacgttgaggttg
